# Epigenetic aging waves: Artificial intelligence detects clustering of switch points in DNA methylation rate in defined sex-dependent age periods

**DOI:** 10.1101/2022.10.02.510495

**Authors:** Elad Segev, Tamar Shahal, Thomas Konstantinovsky, Yonit Marcus, Gabi Shefer, Yuval Ebenstein, Metsada Pasmanik-Chor, Naftali Stern

**Affiliations:** The Sagol Center for Epigenetics of Aging and Metabolism, Institute of Endocrinology, Metabolism and Hypertension, Tel Aviv-Sourasky Medical Center; Sackler Faculty of Medicine, Tel Aviv University, Israel; Department of Applied Mathematics, Holon Institute of Technology, Israel; Department of Engineering, Bar Ilan University, Israel; The Sackler Faculty of Medicine, Tel-Aviv University, Israel; Department of Chemistry, Tel Aviv University, Israel; Bioinformatics Unit, The George S. Wise Faculty of Life Science, Tel Aviv University, Israel

## Abstract

**Background:** Aging is linked to hypermethylation of CpG sites on promoters and enhancers, along with loss of methylation in intergenic zones. That such changes are not necessarily a continuous process is exemplified by the extensive changes in DNA methylation during development with another significant time of change during adolescence. However, the relation between age and DNA methylation during adult life has not been systematically evaluated. In particular, potential changes in methylation trends in the same CpGs over the years that may occur with aging remain largely unexplored.

**Methods:** Here we set out to determine the average trends by age of the CpG sites represented in the Illumina 450 platform, based on data from 2143 subjects of the age range of 20 to 80 years, compiled from 24 different cohorts. Using several mathematical procedures, we initially separated stationary probes from probes whose methylation changes with age. Among the latter, representing ∼20% of the probes, we then focused on the identification of CpG sites with switch points, i.e., a point where a stable trend of change in the age-averaged methylation is replaced by another linear trend.

**Results:** Using several mathematical modeling steps, we generated a machine learning model that identified 5175 CpG sites with switch points in age-related changes in the trend of methylation over the years. Switch points reflect acceleration, deceleration or change of direction of the alteration of methylation with age. The 5175 switch points were limited to 2813 genes in three waves, 80% of which were identical in men and women. A medium-size wave was seen in the early forties, succeeded by a dominant wave as of the late fifties, lasting up to 8 years each. Waves appeared∼4-5 years earlier in men. No switch points were detected on CpGs mapped to the X chromosome.

**Conclusion:** In non-stationary CpG sites, concomitant switch points in age related changes in methylations can be seen in a defined group of sites and genes, which cluster in 3 age- and sex-specific waves.
