## Supplementary file S3 for "Epigenetic aging waves: Artificial intelligence detects clustering of switch points in DNA methylation rate in defined sex-dependent age periods"

### Sheet: Table S5
SP- aging gene Symbole	SP- Aging genes	Chro	probe	UCSC_RefGene_Group	Relation_to_UCSC_CpG_Island	Overall Linear slope Men	Overall Linear slope Women	Mean β Men	Mean β Women	Methylation change pattern Men	Methylation change pattern Women	SP age Men	SP age Women	Delta slopes Men	Delta slopes Women
AAK1	AP2 Associated Kinase 1	2	cg17101703	Body		-0.00775265	-0.00866808	0.44058	0.459798	III	III	61.0559	65.4477	0.077692	0.0935023
ADARB1	Adenosine Deaminase RNA Specific B1	21	cg21913632	5'UTR		0.00924712	0.00518877	0.591099	0.590148	V	III	56.9182	64.9497	0.0322701	0.0792632
ADARB2	Adenosine Deaminase RNA Specific B2	10	cg14434293	Body	S_Shore	0.00642865	-0.0021795	0.633725	0.622694	II	II	30.9677	62.9189	-0.0506479	0.08362
ADCY5	Adenylate Cyclase 5	3	cg25661931	1stExon	Island	0.00887045	0.00906216	0.967457	0.969729	V	III	61.235	45.8797	0.0427131	0.0338162
ADIPOQ	Adiponectin, C1Q And Collagen Domain Containing	3	cg10681525	Body		0.00658639	-0.00478642	0.709137	0.709039	III	III	55.4249	61.3386	0.0526135	0.0792624
ADRA1B	Adrenoceptor Alpha 1B	5	cg09444685	Body		-0.00880513	-0.0106836	0.682808	0.68346	III	III	64.2812	67.3011	0.0879801	0.0906739
AGER	Advanced Glycosylation End-Product Specific Receptor	6	cg10996463	Body		-0.00342815		0.873642		III		42.784		0.072311
			cg11105830	Body		0.0063125		0.812532		III		44.5384		0.0539449
			cg18139800	Body		0.000312681		0.917712		III		57.6727		0.0717506
AGPAT2	1-Acylglycerol-3-Phosphate O-Acyltransferase 2	9	cg01813139	Body	Island	0.00900926	0.00651283	0.265065	0.266444	V	III	59.359	34.8248	0.0279522	0.0182587
AGXT2	Alanine--Glyoxylate Aminotransferase 2	5	cg04543510	Body		0.00815887	0.000879925	0.878003	0.873506	V	III	59.7115	64.7115	0.0430062	0.0800043
ALOX15B	Arachidonate 15-Lipoxygenase Type B	17	cg15799267	5'UTR		-0.00278526	-0.00936278	0.33546	0.359726	III	III	55.0839	66.2302	0.0711994	0.0916115
APOB	Apolipoprotein B	2	cg13287979	Body		0.00960612		0.829042		V		54.7824		0.0356079
			cg03350299	TSS200	Island	0.00822725	0.00896306	0.429904	0.459672	V	III	56.063	63.061	0.0390826	0.0636919
			cg25071744	TSS200	S_Shore	0.000826461	0.00712748	0.519499	0.543781	III	III	56.6429	63.9576	0.053529	0.0699379
			cg23949611	Body		-0.00883069	-0.0141815	0.827764	0.821534	III	III	58.7343	67.8098	0.0673634	0.0627911
AQP6	Aquaporin 6	12	cg18202741	TSS200		-0.00978789		0.768636		III		58.0751		0.0697812
ATF7IP	Activating Transcription Factor 7 Interacting Protein	12	cg12912426	5'UTR		-0.00852041	-0.0121456	0.867114	0.861777	III	III	65.2836	66.8482	0.0763825	0.0711358
ATG7	Autophagy Related 7	3	cg01796438	TSS1500	N_Shore	0.0069405		0.420384		III		54.9205		0.0448501
			cg11277834	5'UTR		0.010684	0.00516009	0.689347	0.686035	V	III	60.6472	65.1271	0.0425728	0.0759812
BCL2	BCL2 Apoptosis Regulator	18	cg08223235	Body		0.0125748	0.00380518	0.311773	0.319311	V	III	56.5639	62.7522	0.0389523	0.0727442
BLK	BLK Proto-Oncogene, Src Family Tyrosine Kinase	8	cg22826986	TSS200		-0.00426229	-0.00571759	0.894678	0.89137	III	III	60.6794	66.627	0.0684099	0.0987952
BNIP3	BCL2 Interacting Protein 3	10	cg15390444	Body	Island	0.00386584		0.68956		III		55.3456		0.0607306
BTBD9	BTB Domain Containing 9	6	cg11018909	Body		0.00999147	0.00696849	0.93209	0.931154	V	III	48.3865	66.3279	0.0245239	0.0635641
BUB3	BUB3 Mitotic Checkpoint Protein	10	cg23423227	TSS1500	N_Shore	0.0146081		0.421127		V		50.1275		0.0251574
C5orf13	Neuronal Regeneration Related Protein	5	cg03877829	Body		-0.00620726		0.898051		III		65.6461		0.0850537
			cg08651538	Body		0.00811376	0.00823848	0.827191	0.820659	V	V	63.1498	65.6158	0.0364452	0.0593567
C7orf50	Chromosome 7 Open Reading Frame 50	7	cg00035923	Body	N_Shore	0.00721514	0.00585146	0.869314	0.868131	III	III	54.4536	45.0556	0.0511439	0.0589426
			cg01687997	Body	N_Shore	0.010262	0.0101604	0.856025	0.858679	III	III	55.3924	61.9263	0.040446	0.0587104
			cg15693483	Body	N_Shelf	0.00644293	-0.00329867	0.518657	0.523041	III	III	58.2817	69.3767	0.0493018	0.103878
			cg17158941	Body	N_Shelf	0.0103396	0.00910203	0.768589	0.769701	III	III	61.3301	63.9716	0.0504931	0.0686529
			cg02022181	Body	S_Shore	0.00707524	0.00232142	0.605735	0.599021	III	III	57.4192	65.7287	0.0530273	0.0830397
			cg06242730	Body	S_Shore	-0.00180606	-0.00594294	0.293655	0.290589	III	III	59.3083	61.11	0.0652571	0.0784444
CACNA1C	Calcium Voltage-Gated Channel Subunit Alpha1 C	12	cg04006520	Body		-0.00623282		0.680495		III		60.5745		0.0844669
			cg12496211	Body		-0.0100846		0.893714		III		61.7052		0.0600898
CCL5	C-C Motif Chemokine Ligand 5	17	cg08656816	TSS200		0.00354489	-0.00169598	0.605498	0.598119	III	III	59.5374	63.138	0.0621853	0.0782168
		17	cg02483931	Body		0.00627104	0.00437426	0.323663	0.327695	III	III	61.902	32.0284	0.0564351	0.0255844
CDH4	Cadherin 4	20	cg09051966	Body	S_Shore	0.00615505	-0.0090334	0.425387	0.398279	V	III	59.1467	61.233	0.0460493	0.0632296
CDK18	Cyclin Dependent Kinase 18	1	cg13946929	5'UTR	S_Shelf	0.00321438		0.865995		III		52.2222		0.0601682
CDKN1A	Cyclin Dependent Kinase Inhibitor 1A	6	cg01955533	5'UTR	N_Shore	0.006747	0.0106342	0.220864	0.219807	V	V	70.9987	39.9539	0.0441061	0.0141254
CEBPA	CCAAT Enhancer Binding Protein Alpha	19	cg22250546	3'UTR	N_Shore	0.00278614	-0.00725497	0.39361	0.392274	III	III	60.8486	60.6117	0.061741	0.0596657
CLDN1	Claudin 1	3	cg03601836	Body	N_Shelf	-0.00055099	-0.00230138	0.866254	0.858077	III	III	66.8953	63.2798	0.075375	0.0784572
CLSTN2	Calsyntenin 2	3	cg21644130	Body	S_Shore	-0.00345517	-0.00153415	0.819001	0.817498	III	III	58.9235	60.6154	0.0176897	0.0767872
CLU	Clusterin	8	cg22738440	Body		0.011547	0.00287514	0.960315	0.955583	V	III	49.8168	62.5771	0.00916737	0.0709292
			cg12729838	1stExon	N_Shelf	0.0026136	-0.00905089	0.309002	0.316663	III	III	59.7706	67.2957	0.0621073	0.0985731
CNR1	Cannabinoid Receptor 1	6	cg02436141	Body		-0.000586542	0.00371862	0.936028	0.935646	III	III	57.5277	44.9992	0.0545664	0.0688618
CREBBP	CREB Binding Protein	16	cg04141008	Body		0.00693259	0.00569595	0.718542	0.71479	III	III	55.3312	64.0202	0.0490386	0.0741983
CSNK1E	Casein Kinase 1 Epsilon	22	cg22494725	Body	N_Shelf	-0.00804615		0.627146		III		64.6173		0.0861404
CX3CL1	C-X3-C Motif Chemokine Ligand 1	16	cg26596307	Body		-0.0018755	-0.00766435	0.497586	0.48772	III	III	55.9825	60.2257	0.0593445	0.0692281
DPP10	Dipeptidyl Peptidase Like 10	2	cg13772515	Body		0.0126865	0.00476673	0.473237	0.454379	III	III	58.8073	64.404	0.0456738	0.0718652
DPY30	Dpy-30 Histone Methyltransferase Complex Regulatory Subunit	2	cg15062189	5'UTR	Island	0	-0.0077344	0	0.018862		I	0	38.511	0
DUSP1	Dual Specificity Phosphatase 1	5	cg12333707	TSS1500	Island	0.0123268	0.00864853	0.502578	0.50171	III	III	60.1712	66.1994	0.04998	0.072319
EFEMP1	EGF Containing Fibulin Extracellular Matrix Protein 1	2	cg25711779	5'UTR	N_Shore	0.00472606		0.310676	0.318562	III	III	62.477	65.3651	0.0567582	0.0762887
EGFR	Epidermal Growth Factor Receptor	7	cg05246100	Body		-0.00843253	-0.0118549	0.719535	0.736209	III	III	58.8272	63.8488	0.0729524	0.067104
			cg16488565	Body		0.00135226	0.000221675	0.551233	0.548704	III	III	57.1498	61.9853	0.0539776	0.0773532
			cg16751451	TSS1500	N_Shore	0.00669566	0.00194229	0.512801	0.520233	V	III	59.5841	64.8084	0.045081	0.079437
ERBB2	Erb-B2 Receptor Tyrosine Kinase 2	17	cg12648523	3'UTR	N_Shelf	0.00492105	0.0054513	0.959942	0.960564	III	III	47.1418	46.1855	0.029287	0.05573
ERCC1	ERCC Excision Repair 1, Endonuclease Non-Catalytic Subunit	19	cg23347323	3'UTR	S_Shelf	0.00196568		0.730832		III		55.1774		0.065073
ERN2	Endoplasmic Reticulum To Nucleus Signaling 2	16	cg26952936	TSS200	S_Shore	0.0108895	0.00830706	0.583953	0.596548	V	III	59.651	59.2043	0.0366714	0.0509425
ESR1	Estrogen Receptor 1	6	cg03037684	3'UTR		-0.00671484	-0.00680715	0.613059	0.602577	III	III	57.9618	66.4866	0.0674712	0.0944903
ETS1	ETS Proto-Oncogene 1, Transcription Factor	11	cg01900413	Body	Island	0.0099158	0.00886603	0.247033	0.253442	V	II	61.9826	32.8703	0.0479313	-0.00519314
		11	cg25068347	Body		0.0106353		0.770675		V		65.6171		0.0478786
		11	cg21695395	Body		0.00682569	-0.000501547	0.597342	0.587573	V	III	67.1002	67.3917	0.0586329	0.0871707
ETS2	ETS Proto-Oncogene 2, Transcription Factor	21	cg15892280	5'UTR	S_Shore	-0.0038111	-0.0128429	0.428892	0.430996	III	III	55.1355	60.57	0.0719137	0.0495985
EXO1	Exonuclease 1	1	cg11837910	Body		0.00594656	0.010295	0.973433	0.973212	III	V	68.8632	46.0272	0.0692214	0.0219665
FASTK	Fas Activated Serine/Threonine Kinase	7	cg06807926	3'UTR	N_Shelf	0.00582189	0.00465199	0.544659	0.538408	III	III	55.4955	61.9029	0.0481864	0.0714698
		7	cg22984132	TSS1500	Island	0.00611157		0.931635		III		50.3877		0.0522612	0
FKBP5	FKBP Prolyl Isomerase 5	6	cg10300814	Body		-0.00662627	0.00332565	0.964914	0.963111	III	III	46.0763	60.8596	0.0455961	0.0709734
FOXO3	Forkhead Box O3	6	cg08792630	Body	S_Shore	0.00800721	0.00748021	0.373203	0.366827	V	III	62.656	62.0709	0.0494655	0.0635312
GATA4	GATA Binding Protein 4	8	cg10866709	TSS1500	Island	0.0102799	0.00304946	0.199584	0.200581	V	III	59.7604	64.3474	0.0376477	0.0711097
GCK	Glucokinase	7	cg15001372	TSS1500		-0.0027885		0.853991		III		57.129		0.072538
GRK6	G Protein-Coupled Receptor Kinase 6	5	cg27497299	Body	Island	0.00373187	0.00709874	0.960938	0.960402	III	III	47.7385	46.0579	0.0502308	0.0495313
GTF2IRD1	GTF2I Repeat Domain Containing 1	7	cg24702341	5'UTR	S_Shore	0.0079867	-0.00289538	0.251681	0.256007	V	III	69.3073	59.1603	0.0604013	0.0733733
HADHA	Hydroxyacyl-CoA Dehydrogenase Trifunctional Multienzyme Complex Subunit Alpha	2	cg07605135	3'UTR		0.00365984	0.00889362	0.917269	0.916736	III	III	54.2512	67.3889	0.0465423	0.0698879
HDAC4	Histone Deacetylase 4	2	cg14653043	Body	S_Shore	0.00521885	0.0105009	0.933195	0.93346	III	V	48.2739	63.2776	0.0713825	0.0457284
			cg24401044	Body		-0.0011138	0.00495334	0.970803	0.970721	III	III	51.1812	45.491	0.0368658	0.050498
			cg01771737	Body	S_Shelf	-0.00299062	0.00432526	0.788263	0.785539	III	III	51.7775	43.4896	0.0665824	0.0307225
			cg04438064	Body		-0.00478173	-0.00864736	0.491354	0.489664	III	III	53.3807	60.4797	0.0705855	0.0628738
			cg05758467	Body	S_Shelf	0.00402413	-0.00471929	0.449108	0.44773	III	III	56.6314	59.4588	0.0564784	0.0670464
			cg15002163	Body		0.00611914	0.00132266	0.613577	0.608539	III	III	61.1463	63.9042	0.0583345	0.0812695
			cg11550064	Body		0.00603995	-0.0061832	0.612266	0.604078	V	III	61.7044	63.2219	0.0366997	0.083486
HHAT	Hedgehog Acyltransferase	1	cg04776040	Body		0.00982478		0.968164		V		50.8663		0.0301602
HIC1	HIC ZBTB Transcriptional Repressor 1	17	cg02376827	Body	Island	0.00955661		0.492849		III		59.9806		0.0539351
HIPK2	Homeodomain Interacting Protein Kinase 2	7	cg03520802	Body		-0.0028009	-0.00705385	0.536927	0.52724	III	III	53.3757	62.8697	0.0621525	0.0746121
			cg00995324	Body		0.00675526	0.00530871	0.923219	0.922808	V	III	60.5854	62.7521	0.0238297	0.0686666
			cg23646343	Body		0.00662537	0.00362305	0.248659	0.258707	V	III	68.2958	64.7453	0.0680862	0.0707487
HIVEP1	HIVEP Zinc Finger 1	6	cg16797244	5'UTR	Island	-0.00602211		0.0366567		I	I	45.6945		-0.0441187
HK3	Hexokinase 3	5	cg19791262	TSS1500		0.00475834	-0.00333208	0.72874	0.731483	III	III	51.1675	68.2233	0.0576578	0.107479
			cg14709481	5'UTR		0.00871039		0.683876		III		56.1415		0.0454641
HOXC4	Homeobox C4	12	cg19186380	5'UTR	Island	-0.000144486	-0.00864788	0.325697	0.312438	III	III	59.2866	63.0776	0.0615359	0.0734503
HPCAL1	Hippocalcin Like 1	2	cg11938718	5'UTR		-0.00274889	-0.012157	0.414719	0.412574	III	III	56.1441	70.694	0.0629152	0.0495814
IGF1R	Insulin Like Growth Factor 1 Receptor	15	cg08920032	Body		-0.00882082	-0.0125397	0.490775	0.482484	III	III	57.6435	64.195	0.0557597	0.0626934
IGF2R	Insulin Like Growth Factor 2 Receptor	6	cg21774926	TSS1500	N_Shore	0.0104557	0.00333229	0.367246	0.376984	III	III	58.6229	67.3462	0.0506839	0.079457
IGFBP2	Insulin Like Growth Factor Binding Protein 2	2	cg20366479	Body	S_Shelf	0.0136045	0.00631246	0.560425	0.59775	III	III	44.2953	67.9352	0.0473625	0.0821996
IL10	Interleukin 10	1	cg14180511	TSS1500		-0.00231632	-0.014716	0.363521	0.365694	III	III	57.1395	60.8987	0.0681813	0.0444335
IL18	Interleukin 18	11	cg15418499	5'UTR		-0.00947333	-0.0144579	0.389202	0.387988	III	III	60.6295	60.0398	0.0719256	0.0440321
INSR	Insulin Receptor	19	cg23075968	Body	N_Shore	0.0102559	0.00338666	0.385515	0.376441	III	III	61.0517	63.0927	0.0514638	0.0697524
IRF7	Interferon Regulatory Factor 7	11	cg03755158	Body	S_Shore	0.00818495	0.00701348	0.940555	0.941321	III	III	51.6497	54.3047	0.0352863	0.0574791
			cg00645579	TSS1500	N_Shore	0.00565161	-0.00276838	0.373128	0.369351	III	III	60.8879	63.4354	0.0550757	0.0740336
ITPKB	Inositol-Trisphosphate 3-Kinase B	1	cg23717186	Body	N_Shore	0.00672518		0.766353		III		48.2632		0.0419851
			cg22021597	Body		0.0059289	0.00197617	0.426841	0.425882	III	III	60.859	66.2295	0.0509658	0.0829126
KCNA2	Potassium Voltage-Gated Channel Subfamily A Member 2	1	cg04897230	5'UTR	N_Shore	0.00397728	0.00728143	0.900389	0.902623	III	III	62.7736	61.6597	0.0647948	0.0668952
KCNA4	Potassium Voltage-Gated Channel Subfamily A Member 4	11	cg03553947	5'UTR	N_Shore	0.00338207	-0.00361296	0.758929	0.751273	III	III	65.7591	69.9979	0.0656607	0.12003
KCNA6	Potassium Voltage-Gated Channel Subfamily A Member 6	12	cg25711246	TSS1500	N_Shore	0.00944488	0.00556987	0.748556	0.742454	III	III	59.1474	65.2248	0.0497499	0.0783105
KCNA7	Potassium Voltage-Gated Channel Subfamily A Member 7	19	cg07992308	TSS1500	S_Shore	0.00756341	0.000865073	0.77101	0.764295	III	III	56.6997	62.718	0.0537682	0.0775663
			cg16693612	TSS1500	S_Shore	0.0109496	0.00294213	0.285816	0.277286	III	III	58.812	62.5652	0.0451184	0.0662084
LAPTM5	Lysosomal Protein Transmembrane 5	1	cg15459165	Body		0.0114805	0.00731139	0.407734	0.411206	V	III	57.7821	64.6642	0.0374453	0.0700673
LITAF	Lipopolysaccharide Induced TNF Factor	16	cg09160589	5'UTR		0.00499175	-0.00127711	0.462283	0.455336	III	III	52.07	63.1826	0.0559768	0.0792632
LYN	LYN Proto-Oncogene, Src Family Tyrosine Kinase	8	cg27004182	5'UTR		-0.000292069	-0.00607373	0.560801	0.562387	III	III	58.8246	62.9835	0.0587241	0.0861257
MAP3K6	Mitogen-Activated Protein Kinase Kinase Kinase 6	1	cg07551364	TSS1500	S_Shore	-0.000430951	-0.00782703	0.38984	0.396289	III	III	59.771	61.9855	0.0665017	0.0786823
			cg00730820	TSS1500	S_Shore	-0.00386269	-0.00977038	0.455158	0.466023	III	III	59.955	66.6646	0.0744556	0.0856539
MAPK12	Mitogen-Activated Protein Kinase 12	22	cg13963658	Body	N_Shore	0.00615465	0.00361556	0.86186	0.862417	III	III	56.0122	46.4617	0.0501127	0.0624022
MAPT		17	cg22291189	5'UTR	S_Shelf	-0.00198762	0.00678668	0.978037	0.97704	III	III	44.6724	63.5515	0.0488725	0.0625296
MAST4	Microtubule Associated Serine/Threonine Kinase Family Member 4	5	cg19458529	Body		0.00791207	0.00680691	0.618575	0.609976	V	III	57.5064	61.9893	0.032044	0.0636401
MGST1	Microsomal Glutathione S-Transferase 1	12	cg22494907	5'UTR		-0.0116068	-0.0113393	0.908159	0.903277	III	III	60.6511	68.0174	0.0670743	0.100815
MPEG1	Macrophage Expressed 1	11	cg22750001	TSS1500		-0.0131444		0.887794		III		46.933		0.0589947
MT1A	Metallothionein 1A	16	cg03923438	Body	S_Shore	0.00683703		0.811487		III		51.6679		0.0488455
MTOR	Mechanistic Target Of Rapamycin Kinase	1	cg10315903	TSS1500	S_Shore	0.00877827		0.649332		V		61.6295		0.0430232
MXD4	MAX Dimerization Protein 4	4	cg03840289	Body	N_Shore	-0.00799908		0.441312		III		55.1455		0.0631147
MYLK	Myosin Light Chain Kinase	3	cg21593835	Body		0.00484913	-0.00356421	0.43223	0.429751	III	III	56.6165	63.3837	0.0541983	0.0786892
NCOR2	Nuclear Receptor Corepressor 2	12	cg13146040	5'UTR	S_Shore	0.00942864	0.00886856	0.881812	0.879075	V	III	46.4079	63.7512	0.0288101	0.0622698
			cg03821418	Body	S_Shelf	0.00262358	0.0087616	0.538699	0.531725	III	III	52.2916	79.7751	0.0545751	0.0578704
			cg07241090	Body		0.00294999	-0.00478644	0.34732	0.351016	III	III	56.0709	63.8257	0.0574569	0.0853307
			cg22820108	5'UTR	Island	-0.00662089	-0.0134091	0.404081	0.407164	III	III	57.0194	64.7552	0.0724368	0.0628281
			cg17825194	Body		-0.0036267	-0.00853619	0.341095	0.342031	III	III	57.3834	64.4559	0.0684464	0.0887009
			cg22700848	5'UTR		0.0076294	0.0071264	0.37937	0.376513	V	III	58.2487	61.9323	0.033728	0.0602882
			cg17187521	5'UTR	Island	0.010545	0.00642605	0.395653	0.398558	V	III	60.435	63.1232	0.0478964	0.0657658
			cg17387577	Body		0.00938191	0.00319133	0.329158	0.332264	III	III	68.589	62.4862	0.0425615	0.0697298
NEIL1	Nei Like DNA Glycosylase 1	15	cg02426940	Body	N_Shore	0.0058258	0.00393464	0.823804	0.824508	III	III	55.6179	65.1663	0.0593906	0.0747891
NEK6	NIMA Related Kinase 6	9	cg13958199	TSS1500	N_Shore	0.00638361	-0.00516617	0.610342	0.60815	III	III	53.4387	65.3287	0.043877	0.0945381
			cg14082739	5'UTR		0.00791925	0.00991466	0.836733	0.829433	III	III	49.4496	62.7357	0.055246	0.0616854
NFE2L1	NFE2 Like BZIP Transcription Factor 1	17	cg27568306	Body	Island	0.00615424		0.905309		III		53.2993		0.0435987
NGF	Nerve Growth Factor	1	cg17750109	5'UTR		-0.0024247	-0.0030564	0.80082	0.799272	III	III	48.8693	67.3257	0.0552887	0.0671237
			cg02987481	TSS1500	S_Shore	0.011955	0.00362279	0.430485	0.439211	V	III	58.7622	62.4048	0.0411664	0.0707379
NOS1	Nitric Oxide Synthase 1	12	cg21006686	TSS1500	S_Shore	0.00714107	0.00118803	0.702027	0.70892	V	III	57.3445	70.5628	0.0243194	0.112948
			cg02500231	5'UTR	N_Shore	0.00924891	0.00383304	0.25303	0.25675	V	III	70.9118	65.7318	0.0731733	0.0818375
NOS3	Nitric Oxide Synthase 3	7	cg00571021	Body	S_Shore	0	-0.00845183	0	0.86765		III	0	66.1818	0	0.100883
NOTCH3	Notch Receptor 3	19	cg08529654	Body	N_Shore	0.00896828	0.000954458	0.41174	0.40743	III	III	60.3625	34.9575	0.0526373	0.0418439
NTN3	Netrin 3	16	cg05950943	TSS1500	N_Shore	0.00120544	-0.00163798	0.423824	0.434328	III	III	59.3831	64.1962	0.0624098	0.0821291
PAPPA	Pappalysin 1	9	cg14513210	Body		0.0107925	-0.00062853	0.291319	0.292642	V	III	62.4829	67.2425	0.0227757	0.0837426
PARVG	Parvin Gamma	22	cg16873414	TSS200		0.0116151	0.00163925	0.261812	0.25692	III	III	57.5265	63.1576	0.046692	0.0718897
			cg26861460	TSS1500		0.00399579	-0.00665682	0.393019	0.39159	III	III	57.3314	65.2319	0.0507331	0.0897228
PATZ1	POZ/BTB And AT Hook Containing Zinc Finger 1	22	cg08225986	Body	N_Shelf	0.005195		0.775231		III		54.3928		0.0559701
PAX4	Paired Box 4	7	cg11975652	3'UTR		0.0017058	-0.000307606	0.675658	0.676461	III	III	48.547	64.6565	0.0541262	0.0811588
PEX19	Peroxisomal Biogenesis Factor 19	1	cg17880320	TSS1500		0.00811001	-0.0027406	0.783889	0.784995	III	III	58.9687	68.7218	0.0531868	0.109185
PIK3CD	Phosphatidylinositol-4,5-Bisphosphate 3-Kinase Catalytic Subunit Delta	1	cg23251761	5'UTR	Island	-0.00939316	-0.00374197	0.725681	0.700799	III	III	49.0682	66.2098	0.0562587	0.0866306
			cg19267205	Body		0.00419644	-0.00574027	0.408899	0.413701	III	III	55.9464	66.2819	0.0455263	0.0994823
PIK3R1	Phosphoinositide-3-Kinase Regulatory Subunit 1	5	cg05914150	TSS200		0.00648073	0.00604895	0.70832	0.699136	III	III	59.9132	63.976	0.0484126	0.0664485
PIK3R5	Phosphoinositide-3-Kinase Regulatory Subunit 5	17	cg09302474	TSS1500	S_Shore	0.0126163	0.00630316	0.620465	0.615721	V	III	59.0894	61.7324	0.041767	0.0631844
			cg01565508	TSS1500	S_Shore	0.010422	0.00617329	0.41915	0.415789	V	III	62.7376	67.8208	0.0383045	0.0822163
PLCG2	Phospholipase C Gamma 2	16	cg07397481	Body		0.00673997		0.966221		V		62.8471		0.0476826
PPP2R2C	Protein Phosphatase 2 Regulatory Subunit Bgamma	4	cg03673684	Body	S_Shore	0.00576029		0.689931		III		58.043		0.0533285
			cg01208224	TSS200	S_Shelf	-0.00146633		0.870015		III		62.4251		0.0646709	0
PRKCD	Protein Kinase C Delta	3	cg07687398	5'UTR	S_Shelf	0.00574401	0.000757187	0.78802	0.779829	V	III	61.0693	70.0619	0.050018	0.103047
PTGES3	Prostaglandin E Synthase 3	12	cg20253639	TSS1500	Island	-0.00701408	-0.0124796	0.031784	0.0351117	I	I	44.8528	44.9298	-0.0381485
PTK2B	Protein Tyrosine Kinase 2 Beta	8	cg12743031	5'UTR		0.00750769		0.524048		III		61.4497		0.055311
RASA3	RAS P21 Protein Activator 3	13	cg05296619	Body	N_Shore	-0.00504894	-0.00949265	0.437864	0.433791	III	III	58.4983	62.7122	0.0647374	0.0704408
			cg23466769	Body	N_Shelf	0.00721993	0.00597284	0.641724	0.63191	III	III	68.6059	65.0058	0.0424142	0.0734301
RB1	RB Transcriptional Corepressor 1	13	cg26740195	Body	S_Shore	0.00638262	0.00221044	0.525208	0.529667	III	III	56.5255	61.3451	0.0550195	0.0775141
			cg18481241	Body	Island	0.0116625	0.00625251	0.537395	0.537155	V	III	58.8083	64.4369	0.0453977	0.0719212
RUNX3	RUNX Family Transcription Factor 3	1	cg04554131	TSS200		0.0107242	0.00597396	0.252451	0.245818	III	III	61.3234	62.8409	0.0549049	0.0634191
			cg00147638	3'UTR	N_Shore	0.00463946	0.00454154	0.868944	0.8631	III	III	56.8698	68.1977	0.0490277	0.0951945
S100A6	S100 Calcium Binding Protein A6	1	cg08106792	TSS1500	S_Shore	-0.00876881	-0.0149384	0.388771	0.389714	III	III	61.7074	64.8119	0.0777725	0.0563214
SCLY	Selenocysteine Lyase	2	cg18068683	Body		-0.00949109		0.927822		III		61.6506		0.046062
SCRT1	Scratch Family Transcriptional Repressor 1	8	cg00410600	3'UTR	Island	0.0110607	0.00430424	0.323239	0.32349	V	III	64.5496	65.2537	0.0470646	0.0760112
SERPINE1	Serpin Family E Member 1	7	cg17968347	Body		0.0120593	0.0060362	0.676858	0.674826	V	III	52.9614	67.203	0.0345958	0.0818561
SERPING1	Serpin Family G Member 1	11	cg00369658	1stExon		-0.00417878	-0.0119076	0.351734	0.352614	III	III	54.2563	64.8717	0.0616221	0.0643424
SERPINH1	Serpin Family H Member 1	11	cg17009522	Body	S_Shelf	0.00749908		0.881242		III		50.4372		0.0385681
SHC1	SHC Adaptor Protein 1	1	cg12473916	5'UTR	N_Shelf	-0.00472445	-0.0134611	0.31111	0.312751	III	III	56.0711	62.0473	0.0665584	0.0513481
SLC13A5	Solute Carrier Family 13 Member 5	17	cg17033684	3'UTR		0.00117405		0.776776		III		57.6597		0.0638118
SLC25A25	Solute Carrier Family 25 Member 25	9	cg13835688	Body		0.00620087	0.00379747	0.900136	0.902164	III	III	54.3369	62.1831	0.0449808	0.0698682
SLC6A6	Solute Carrier Family 6 Member 6	3	cg07573937	5'UTR		-0.00845637	-0.00998014	0.51247	0.509344	I	III	30.9565	65.0606	-0.0268636	0.0731168
SLC9A3R2	SLC9A3 Regulator 2	16	cg09462956	Body	N_Shelf	0.00939716	0.00113123	0.557379	0.557668	III	III	55.8081	65.1596	0.0634983	0.0869815
SORBS2	Sorbin And SH3 Domain Containing 2	4	cg15470365	5'UTR		0.00202971	0.0036052	0.908446	0.907617	III	III	66.1395	61.8492	0.072446	0.0681903
			cg03726209	Body		0.00831976	0.00307995	0.21392	0.223077	III	III	57.1764	61.05	0.0430119	0.0609854
			cg06283478	Body	S_Shore	0.0107511	0.00767016	0.648149	0.659828	III	III	55.7234	66.1579	0.0411817	0.0709779
			cg15884185	Body		0.00211506	-0.000397811	0.72274	0.726028	III	III	57.9719	69.4837	0.0561675	0.101294
			cg10525642	Body		0.00678971	0.00133313	0.642359	0.637471	III	III	58.3132	67.8479	0.0566482	0.0914904
			cg05089225	Body		0.00553129	-0.0061952	0.630068	0.623776	III	III	62.7138	67.9403	0.067743	0.107265
STAT3	Signal Transducer And Activator Of Transcription 3		cg21254939	Body		0.00800453	0.00401833	0.201158	0.203228	V	III	67.7685	60.2566	0.0582211	0.0607408
STAT5A	Signal Transducer And Activator Of Transcription 5A	17	cg05744184	3'UTR	N_Shore	-0.000336805	-0.00091757	0.324119	0.320685	III	III	59.9792	63.3388	0.0569605	0.0725827
STAT5B	Signal Transducer And Activator Of Transcription 5B	17	cg05891054	Body		0	-0.00771397	0	0.511637		III	0	60.7276	0	0.0679563
STK32C	Serine/Threonine Kinase 32C	10	cg05459190	Body		-0.00283149		0.362968		III		70.6449		0.111691
STK40	Serine/Threonine Kinase 40	1	cg05798664	Body		0.0013004		0.326471		III		62.9445		0.069275
SULT1C2	Sulfotransferase Family 1C Member 2	2	cg03681335	TSS1500		0.00895802	0.00277479	0.439566	0.436293	V	III	56.383	68.2586	0.0411029	0.0857317
			cg25570328	TSS1500		0.00849248	0.00137387	0.541808	0.536294	III	III	56.4424	69.3878	0.0446801	0.0632705
TFAP2A	Transcription Factor AP-2 Alpha	6	cg14683017	Body	N_Shore	0.00576751	-0.00155415	0.35293	0.350992	V	III	69.952	64.0758	0.0723088	0.0793988
TFDP1	Transcription Factor Dp-1	13	cg18857892	Body	Island	0.00944392	0.00525652	0.968804	0.967178	V	III	52.6424	59.2071	0.0219949	0.0579037
			cg08183317	Body	S_Shore	-0.00842053	-0.012209	0.288262	0.296942	III	III	57.5923	61.804	0.0704635	0.0560121
			cg17359629	Body	N_Shore	-0.00304358	-0.00708084	0.512816	0.503447	III	III	63.651	61.2727	0.0711217	0.0787146
TMEM132D	Transmembrane Protein 132D	12	cg07230440	Body		0.0100134	0.00697249	0.656822	0.650588	V	III	56.0299	69.2783	0.0322379	0.0908417
			cg05607502	Body		0.00779466	0.0100478	0.346583	0.326344	V	III	70.2502	64.5691	0.075644	0.0594625
			cg23917477	Body		0.0066327	0.00339034	0.526492	0.520174	III	III	59.745	65.276	0.0498451	0.0781795
			cg06679878	Body		-0.0119877	-0.0112579	0.86236	0.859008	III	III	62.0431	67.4527	0.0627242	0.0954066
TNFSF13	TNF Superfamily Member 13	17	cg13358186	5'UTR	N_Shelf	0	0.00185609	0	0.274528		III	0	66.2931	0	0.08093
TP53	Tumor Protein P53	17	cg07760161	5'UTR	N_Shore	0.00894269	0.00786848	0.673957	0.670893	V	III	61.3145	68.5572	0.0299147	0.0847633
TP73	Tumor Protein P73	1	cg11504517	5'UTR	S_Shore	0.00570022	0.0100831	0.350227	0.364418	I	II	46.2821	30.4004	-0.0558782
			cg19819912	Body	N_Shelf	0.00789222	0.00529085	0.426923	0.429583	III	III	60.27	66.8228	0.052041	0.0759821
			cg19692322	Body	N_Shelf	-0.00600531	-0.012235	0.519175	0.522161	III	III	60.6353	65.9878	0.082716	0.0775407
TTLL12	Tubulin Tyrosine Ligase Like 12	22	cg18016195	Body	S_Shore	0.00760719	0.00610135	0.938423	0.937109	III	III	56.3327	64.3735	0.0421653	0.0733409
TXNIP	Thioredoxin Interacting Protein	1	cg19389852	1stExon		0.00987497	0.00473395	0.455958	0.449521	V	III	60.307	62.8112	0.0360641	0.0673364
TYK2	Tyrosine Kinase 2	19	cg06917623	Body	S_Shelf	0	0.00776699	0	0.865485		III	0	46.3072	0	0.0503569
UBTD1	Ubiquitin Domain Containing 1	10	cg06040071	Body		0.00617219	0.00177785	0.761433	0.757848	III	III	52.6128	60.792	0.0560648	0.0742923
			cg03608003	3'UTR	S_Shore	0.00839631	0.00793112	0.913059	0.911249	III	III	57.7934	59.1613	0.0485728	0.0430539
VENTX	Vestigial Like Family Member 4	3	cg02309841	5'UTR	N_Shelf	-0.00608451		0.425913		III		62.6908		0.0874855
VWF	Transmembrane Protein 270	7	cg09117673	TSS200		-0.001582		0.793729		III		55.4579		0.0796536
WNT16	Wnt Family Member 3	17	cg11142826	TSS200	Island	-0.00739748	-0.00942241	0.0321697	0.0356246	I	I	45.2372	44.136	-0.0438229
WT1	WW And C2 Domain Containing 1	5	cg15946571	Body		0.00626787	0.00741625	0.936503	0.937367	III	III	58.6035	44.7563	0.0509213	0.0684857
XAF1	Xanthine Dehydrogenase	2	cg25124300	Body		0.00536176	-0.00961399	0.470458	0.467733	III	III	56.4531	58.7853	0.0468925	0.054543
XDH	Xin Actin Binding Repeat Containing 1	3	cg08934660	5'UTR		0.00421922	0.00467074	0.937959	0.937481	V	III	58.5106	58.2623	0.0424041	0.0699965
YPEL3	Zeta Chain Of T Cell Receptor Associated Protein Kinase 70	2	cg25095518	TSS1500		0.0102963	0.00477359	0.398949	0.401695	V	III	57.0128	64.3277	0.0400259	0.0703455
ZBTB16	Zinc Finger And BTB Domain Containing 16	11	cg04226002	Body	N_Shore	0.00764464	-0.0070733	0.375318	0.376761	III	III	53.3261	61.7592	0.0455047	0.0769431
			cg04049253	Body		0.000578399	-0.00956263	0.520926	0.515179	III	III	56.2775	65.8659	0.0581921	0.0492281
ZFP36	ZFP57 Zinc Finger Protein	6	cg00539542	Body		0.00558999		0.94274		V		52.4273		0.0103663
149

### Sheet: Table S6-8
	Table S6 Key SP genes involved in de/methylation processes
SP-Epigenetic gene Symbol	SP-Epigenetic gene Name	CHR	probe	UCSC_RefGene_Group	Mean β Men	Mean β Women	Linear slope Men	Linear slope Women	Methylation change pattern Men	Methylation change pattern Women	SP age Men	SP age Women	Delta slopes Men	Delta slopes Women
TET3	Tet Methylcytosine Dioxygenase 3	2	cg15827185	Body	0.895057	0.893481	0.00374959	0.00437251	III	III	60.3815	61.8905	0.0566718	0.0720912
TET2	Tet Methylcytosine Dioxygenase 2	4	cg12306086	5'UTR	0.356572	0.355772	0.00824404	0.00270183	V	III	70.548	62.0312	0.0367673	0.0674513
DNMT3B	DNA Methyltransferase 3 Beta	20	cg09835408	5'UTR	0.345674	0.346426	0.00395937	-0.00311479	III	III	55.8036	63.7904	0.053591	0.0806273
TRDMT1	TRNA Aspartic Acid Methyltransferase 1	10	cg23661704	Body	0.975808	0.974817	0.00812017	0.00854163	III	III	46.9391	49.0475	0.0384405	0.0400638
DNMT1	DNA Methyltransferase 1	19	cg23662947	Body	0.967387	0.966123	0.00529243	0.00736243	V	III	48.57	58.4008	0.0230934	0.0588627
	Table S7 Estrogen signaling related SP genes
SP- Estrogen gene symbol	SP- Estrogen gene name	CHR	probe	UCSC_RefGene_Group	Linear slope Men	Linear slope Women	Mean β Men	Mean β Women	Methylation change pattern Men	Methylation change pattern Women	SP age Men	SP age Women	Delta slopes Men	Delta slopes Women
AKAP13	A-Kinase Anchoring Protein 13	15	cg10653465	Body	0.00571085	-0.000895926	0.364056	0.364924	III	III	64.7157	66.8725	0.0611889	0.0904314
		15	cg10653465	Body	0.00571085	-0.000895926	0.364056	0.364924	III	III	64.7157	66.8725	0.0611889	0.0904314
ANP32A	Acidic Nuclear Phosphoprotein 32 Family Member A	15	cg25874953	Body	0.00836725	-0.000752529	0.303163	0.296683	V	III	62.4113	60.4417	0.0498008	0.0682054
AXIN2	Axin 2	17	cg26308530	TSS1500	0.0124257	-7.22186e-05	0.498544	0.504034	III	III	54.8949	65.817	0.0388724	0.0843964
		17	cg19949591	Body	0.00511417		0.866644		III		57.3549		0.0514111
CD82	CD82 Molecule	11	cg01199327	Body	0.00148071	-0.00620228	0.876926	0.876335	III	III	56.2044	62.1227	0.0474895	0.0745502
		11	cg07441944	Body	0.00653941		0.844091		III		57.1356		0.0535652
COL18A1	Collagen Type XVIII Alpha 1 Chain	21	cg25049844	3'UTR	0.00654064	0.00187631	0.830494	0.82513	V	III	57.4476	61.6758	0.0415596	0.0663309
DDX17	DEAD-Box Helicase 17	22	cg10546888	Body	0.010177	0.00701309	0.451692	0.452014	V	III	66.0086	62.2202	0.0367608	0.0629612
		22	cg10546888	Body	0.010177	0.00701309	0.451692	0.452014	V	III	66.0086	62.2202	0.0367608	0.0629612
DSCAM	DS Cell Adhesion Molecule	21	cg25023666	Body	-0.00364673		0.880051		III		63.2564		0.0729438
ESR1	Estrogen Receptor 1	6	cg03037684	3'UTR	-0.00671484	-0.00680715	0.613059	0.602577	III	III	57.9618	66.4866	0.0674712	0.0944903
ESRRA	Estrogen Related Receptor Alpha	11	cg10155572	Body	0.00463115	0.00595871	0.896877	0.895406	III	III	48.4907	61.9413	0.0518659	0.0705355
ESRRB	Estrogen Related Receptor Beta	14	cg08072202	5'UTR	0.00303941	0.00240901	0.451447	0.46602	III	III	56.8205	70.6738	0.0568039	0.101203
		14	cg21038461	TSS1500	-0.000819789	-0.00677332	0.808686	0.804086	III	III	59.8263	62.1786	0.0613889	0.0730634
HDAC4	Histone Deacetylase 4	2	cg24401044	Body	-0.0011138	0.00495334	0.970803	0.970721	III	III	51.1812	45.491	0.0368658	0.050498
		2	cg01771737	Body	-0.00299062	0.00432526	0.788263	0.785539	III	III	51.7775	43.4896	0.0665824	0.0307225
		2	cg04438064	Body	-0.00478173	-0.00864736	0.491354	0.489664	III	III	53.3807	60.4797	0.0705855	0.0628738
		2	cg05758467	Body	0.00402413	-0.00471929	0.449108	0.44773	III	III	56.6314	59.4588	0.0564784	0.0670464
		2	cg15002163	Body	0.00611914	0.00132266	0.613577	0.608539	III	III	61.1463	63.9042	0.0583345	0.0812695
		2	cg11550064	Body	0.00603995	-0.0061832	0.612266	0.604078	V	III	61.7044	63.2219	0.0366997	0.083486
		2	cg14653043	Body	0.00521885	0.0105009	0.933195	0.93346	III	V	48.2739	63.2776	0.0713825	0.0457284
HSD17B8	Hydroxysteroid 17-Beta Dehydrogenase 8	6	cg00225157	Body	-0.00441489	-0.0140479	0.377362	0.369	III	III	58.0815	66.4669	0.0677991	0.0883235
		6	cg17066452	Body	0.00846257	-0.00274287	0.832488	0.831925	III	III	60.903	32.46	0.064244	0.0677358
HSPB8	Heat Shock Protein Family B	12	cg05361406	5'UTR	0.00750824	0.00496867	0.540077	0.546594	V	III	58.4675	66.3654	0.0375511	0.0776514
LMO4	LIM Domain Only 4	1	cg20633321	TSS1500	0.00211258	-0.00361215	0.271068	0.271264	III	III	70.1264	63.3088	0.0880461	0.0836048
MMS19	MMS19 Homolog, Cytosolic Iron-Sulfur Assembly Component	10	cg17296078	TSS1500	0.00977004	0.00745855	0.303228	0.300826	V	III	58.065	62.0785	0.0355966	0.0601117
MPG	N-Methylpurine DNA Glycosylase	16	cg00935108	Body	0.00652006	0.00852645	0.763418	0.744412	III	III	55.6473	59.8541	0.0444335	0.0665925
MTA1	Metastasis Associated 1	14	cg08141142	3'UTR	0.0097394	0.00756956	0.981507	0.980575	III	III	47.9259	73.2889	0.0326255	0.052152
		14	cg10905545	Body	0.0045362		0.912186		III		54.9404		0.0485231
NCOR2	Nuclear Receptor Corepressor 2	12	cg13146040	5'UTR	0.00942864	0.00886856	0.881812	0.879075	III	III	46.4079	63.7512	0.0288101	0.0622698
		12	cg03821418	Body	0.00262358	0.0087616	0.538699	0.531725	III	III	52.2916	79.7751	0.0545751	0.0578704
		12	cg07241090	Body	0.00294999	-0.00478644	0.34732	0.351016	III	III	56.0709	63.8257	0.0574569	0.0853307
		12	cg22820108	5'UTR	-0.00662089	-0.0134091	0.404081	0.407164	III	III	57.0194	64.7552	0.0724368	0.0628281
		12	cg17825194	Body	-0.0036267	-0.00853619	0.341095	0.342031	III	III	57.3834	64.4559	0.0684464	0.0887009
		12	cg22700848	5'UTR	0.0076294	0.0071264	0.37937	0.376513	V	III	58.2487	61.9323	0.033728	0.0602882
		12	cg17187521	5'UTR	0.010545	0.00642605	0.395653	0.398558	V	III	60.435	63.1232	0.0478964	0.0657658
		12	cg17387577	Body	0.00938191	0.00319133	0.329158	0.332264	III	III	68.589	62.4862	0.0425615	0.0697298
NR0B2	Nuclear Receptor Subfamily 0 Group B Member 2	1	cg16985652	TSS1500	-0.00829566	-0.0109064	0.765336	0.765209	III	III	57.5395	64.4642	0.0700236	0.0589369
PHB2	Prohibitin 2	12	cg04830812	3'UTR	0.012443		0.559419		V		57.99		0.0383824
PPARGC1B	PPARG Coactivator 1 Beta	5	cg08928958	Body	-0.0074852	-0.00632675	0.453388	0.442942	III	III	55.1738	65.9547	0.0698491	0.0965525
PRDM2	PR/SET Domain 2	1	cg14093474	Body	0.00142161	-0.00232598	0.259066	0.260428	III	III	68.2128	66.2688	0.0798526	0.0883648
TNNI2	Troponin I2, Fast Skeletal Type	11	cg14975206	TSS1500	0.000145185	-0.00525433	0.358165	0.355533	III	III	59.7478	63.5574	0.056121	0.0816327
TP53INP2	Tumor Protein P53 Inducible Nuclear Protein 2	20	cg16352321	3'UTR	-0.00933368	-0.0102767	0.414113	0.410403	III	III	56.8179	62.6818	0.0683675	0.0607722
24
	Table S8 Androgen signaling related SP genes
SP-Androgen gene symbol	SP- Androgen gene name	CHR	probe	UCSC_RefGene_Group	Linear slope Men	Linear slope Women	Mean β Men	Mean β Women	Methylation change pattern Men	Methylation change pattern Women	SP age Men	SP age Women	Delta slopes Men	Delta slopes Women
AUTS2	Activator Of Transcription And Developmental Regulator AUTS2	7	cg18651347	Body	0.00364602	-0.00320624	0.827007	0.816968	V	III	71.7947	43.0413	0.0425665	0.0449741
C1orf65	Coiled-Coil Domain Containing 185	1	cg21262649	TSS200	0.00720676	0.00419067	0.397756	0.400735	III	III	54.409	65.4928	0.0417201	0.0825691
CYB5A	Cytochrome B5 Type A	18	cg21951216	Body	0.00736646	0.00599901	0.0250574	0.0276094	I	I	46.7765	44.5776	-0.0529458	-0.0577191
CYP3A43	Cytochrome P450 Family 3 Subfamily A Member 43	7	cg07148145	Body	0.0137547	0.000953728	0.667437	0.664658	V	III	53.5292	65.5813	0.02685	0.0886096
EFNA3	Ephrin A3	1	cg08242010	Body	0.00579655	0.00232448	0.292715	0.303749	III	III	56.9078	68.818	0.0569936	0.0911103
FHL2	Four And A Half LIM Domains 2	2	cg22852830	Body	0.0013068	-0.00419022	0.820921	0.817062	III	III	56.3037	68.1119	0.0641748	0.106224
FKBP5	FKBP Prolyl Isomerase 5	6	cg10300814	Body	-0.00662627	0.00332565	0.964914	0.963111	III	III	46.0763	60.8596	0.0455961	0.0709734
HIP1	Huntingtin Interacting Protein 1	7	cg25444339	Body	0.00263835	-0.00833171	0.361235	0.358934	III	III	58.0982	70.5592	0.0579544	0.0798595
HIP1	Huntingtin Interacting Protein 1	7	cg09346547	Body	0.00853231		0.852366		III		45.6991		0.0493423
HSD11B1	Hydroxysteroid 11-Beta Dehydrogenase 1	1	cg20941184	5'UTR	0.0109174	0.00016935	0.543074	0.549732	V	III	65.7248	68.9968	0.0354431	0.103933
HSD17B3	Hydroxysteroid 17-Beta Dehydrogenase 3	9	cg14176638	Body	-0.00992308		0.935158		III		63.8191		0.0500067
HSD17B8	Hydroxysteroid 17-Beta Dehydrogenase 8	6	cg00225157	Body	-0.00441489	-0.0140479	0.377362	0.369	III	III	58.0815	66.4669	0.0677991	0.0883235
		6	cg17066452	Body	0.00846257	-0.00274287	0.832488	0.831925	III	III	60.903	32.46	0.064244	0.0677358
KDM3A	Lysine Demethylase 3A	2	cg12888358	5'UTR	-0.0132191	-0.00782329	0.0152112	0.0164953	III	I	50.2095	65.9797	-0.0458553	-0.054224
KLK2	Kallikrein Related Peptidase 2	19	cg05935086	1stExon	-0.00354025		0.676728		III		57.4664		0.0692275
LYPD1	LY6/PLAUR Domain Containing 1	2	cg19496479	Body	-0.00575266	-0.0107432	0.88601	0.885166	III	III	62.741	65.2	0.0847904	0.064965
NCOA4	Nuclear Receptor Coactivator 4	10	cg06801028	5'UTR	-0.00302953	-0.00928753	0.344949	0.343746	III	III	58.6871	64.3287	0.0628929	0.0653189
		10	cg01315067	TSS200	0.00515836	0.000717183	0.802477	0.800079	III	III	56.426	63.5146	0.048079	0.06733
NSD1	Nuclear Receptor Binding SET Domain Protein 1	5	cg09008322	3'UTR	-0.00303187	-0.0102415	0.608304	0.606116	III	III	56.7233	63.672	0.0674725	0.0727447
PATZ1	POZ/BTB And AT Hook Containing Zinc Finger 1	22	cg08225986	Body	0.005195		0.775231		III		54.3928		0.0559701
PMEPA1	Prostate Transmembrane Protein, Androgen Induced 1	20	cg08243465	5'UTR	-0.00301089	-0.00704902	0.778008	0.77349	III	III	61.2417	67.2252	0.068874	0.0995112
PRPF6	Pre-MRNA Processing Factor 6	20	cg02888894	Body	0.00484698	0.0103199	0.683961	0.675507	III	III	54.361	58.7407	0.0505532	0.0572103
SCAP	SREBF Chaperone	3	cg21581415	Body	-0.00957618		0.592124		III		57.1853		0.067748
SCGB2A1	Secretoglobin Family 2A Member 1	11	cg23206745	Body	-0.00805679		0.845908		III		62.6071		0.0808197
SPATS2L	Spermatogenesis Associated Serine Rich 2 Like	2	cg04945753	Body	-0.00680856		0.819342		III		60.9084		0.0770392	0
TGIF1	TGFB Induced Factor Homeobox 1	18	cg13468667	TSS200	-0.00615571	-0.0123492	0.382478	0.397202	III	III	58.3184	68.5495	0.0736731	0.0423479
WNT16	Wnt Family Member 16	7	cg09857513	TSS200	0.00749073	0.00835454	0.32242	0.328095	V	V	61.2506	67.7072	0.0507474	0.0742533
WNT4	Wnt Family Member 4	1	cg03133269	Body	0.0130529	0.00372782	0.269182	0.270443	V	III	57.9676	66.3105	0.0354376	0.0780713
ZBTB7A	Zinc Finger And BTB Domain Containing 7A	19	cg04603976	Body	0.00225132	-0.00617527	0.327985	0.330875	III	III	57.0643	60.9894	0.062046	0.0779842
ZMIZ1	Zinc Finger MIZ-Type Containing 1	10	cg07370745	5'UTR	-0.00659131	-0.0120977	0.940615	0.936209	III	III	52.4972	45.029	0.0696699	0.0435615
		10	cg24982682	5'UTR	0.000497227	-0.00302612	0.312324	0.308595	III	III	59.2895	60.8506	0.0603059	0.0730691
		10	cg18712809	5'UTR	0.0052577	0.00412116	0.444054	0.441528	III	III	62.9917	64.6064	0.0612372	0.0788799
28
